# *Treponema pallidum* subsp. *pallidum* with an Artificially Impaired TprK Antigenic Variation System is Attenuated in the Rabbit Model of Syphilis

**DOI:** 10.1101/2023.01.18.524629

**Authors:** Emily Romeis, Nicole A. P. Lieberman, Barbara Molini, Lauren C. Tantalo, Benjamin Chung, Quynh Phung, Carlos Avendaño, Anastassia Vorobieva, Alexander L. Greninger, Lorenzo Giacani

## Abstract

**Background:** The TprK protein of the syphilis agent, *Treponema pallidum* subsp. *pallidum* (*T. pallidum*), undergoes antigenic variation in seven discrete variable (V) regions via non-reciprocal segmental gene conversion. These recombination events transfer information from a repertoire of 53 silent chromosomal donor cassettes (DCs) into the single *tprK* expression site to continually generate TprK variants. Several lines of research developed over the last two decades support the theory that this mechanism is central to *T. pallidum*’s ability for immune avoidance and persistence in the host. Structural and modeling data, for example, identify TprK as an integral outer membrane porin with the V regions exposed on the pathogen’s surface. Furthermore, infection-induced antibodies preferentially target the V regions rather than the predicted β-barrel scaffolding, and sequence variation abrogates the binding of antibodies elicited by antigenically different V regions. Here, we engineered a *T. pallidum* strain to impair its ability to vary TprK and assessed its virulence in the rabbit model of syphilis.

**Principal findings:** A suicide vector was transformed into the wild-type (WT) SS14 *T. pallidum* isolate to eliminate 96% of its *tprK* DCs. The resulting SS14-DC^KO^ strain exhibited an *in vitro* growth rate identical to the untransformed strain, supporting that the elimination of the DCs did not affect strain viability in absence of immune pressure. In rabbits injected intradermally with the SS14-DC^KO^ strain, generation of new TprK sequences was impaired, and the animals developed attenuated lesions with a significantly reduced treponemal burden compared to control animals. During infection, clearance of V region variants originally in the inoculum mirrored the generation of antibodies to these variants, although no new variants were generated in the SS14-DC^KO^ strain to overcome immune pressure. Naïve rabbits that received lymph node extracts from animals infected with the SS14-DC^KO^ strain remained uninfected.

**Conclusion:** These data further support the critical role of TprK in *T. pallidum* virulence and persistence during infection.

**Author Summary:** Syphilis is still endemic in low- and middle-income countries, and it has been resurgent in high-income nations, including the U.S., for years. In endemic areas, there is still significant morbidity and mortality associated with this disease, particularly when its causative agent, the spirochete *Treponema pallidum* subsp*. pallidum* (*T. pallidum*) infects the fetus during pregnancy. Improving our understanding of syphilis pathogenesis and *T. pallidum* biology could help investigators devise better control strategies for this serious infection. Now that tools to genetically manipulate this pathogen are available, we can engineer *T. pallidum* strains lacking specific genes or genomic regions known (or believed) to be associated with virulence. This approach can shed light on the role of the ablated genes or sequences in disease development using loss-of-function strains. Here, we derived a knockout (KO) *T. pallidum* mutant (SS14-DC^KO^) impaired in its ability to undergo antigenic variation of TprK, a protein that has long been hypothesized to be central in evasion of the host immune response and pathogen persistence during infection. When compared to the WT isolate, which is still capable of antigenic variation, the SS14-DC^KO^ strain is significantly attenuated in its ability to proliferate and to induce early disease manifestations in infected rabbits. Our results further support the importance of TprK antigenic variation in syphilis pathogenesis and pathogen persistence.
